# Qualitative and quantitative bioanalytical methods validation of aristolochic acid DNA adducts and application in human formalin-fixed paraffin-embedded hepatocellular carcinoma tissues

**DOI:** 10.1101/2020.08.20.260331

**Authors:** Wang xin, Song jinping, Dong yapping, Hu linghua, Chen xiaoying, Yang fangfang, Qi haiyang, Qi xinming, Wen wen, Chen shuzhen, Xing guozhen, Ren jin

## Abstract

Mutation signature of aristolochic acid (AA) found in urothelial or hepatocellular carcinoma causes public concern about the cancer risk of AA. In contrast, direct evidence based on the reliable bioanalytical method for the exposure of AA is still lacking and not universal. Here, we strictly complied with the qualitative and quantitative guidance for forensic toxicological analysis: In the sample preprocessing, DNA from formalin-fixed and paraffin-embedded (FFPE) tissues was digested to single nucleotide by a series of enzymes with 70% enzymatic digestion efficiency. After protein precipitation, the samples were submitted to an ABI6500+ mass spectrometer for LC-MS/MS analysis. Ion pairs 543.2/427.2 and 543.2/395.2 of dA-AAI were selected from 5 ion pairs due to their higher LC-MS/MS response. Both these ion pairs have excellent selectivity and specificity in rat liver DNA matrix, and a linear regression range from 5 pg/mL to 200 pg/mL with the best fit and determination coefficient (r) greater than 0.99. The intra and inter batch accuracy and precision of these two ion pairs are also acceptable with less than 15% variation. The total recovery for ion pair 543.2/427.2 and 543.2/395.2 of dA-AAI was 90.06% and 90.76%, respectively. Our method has a minor matrix effect and good stability under different temperature and time conditions. With signal to noise ratio ≥ 3, 2 ion pairs (< 50 % relative abundance variation), the lower limit of quantification (LLOQ) of our method is set to 5 pg/mL(∼3.6 AAI-DNA adducts per 10^8^ DNA bases). By using this validated bioanalytical method of dA-AAI, 165 human HCC FFPE tissues were analyzed, the total ratio of samples with peak^543.2/427.2^ is 17.0% (28/165), with peak^543.2/395.2^ is 9.09% (15/165) which yields the total ratio of samples combined peak^543.2/427.2^ and peak^543.2/395.2^ is 7.27% (12/165). Two samples are higher than 5 pg/mL under the qualitative requirements. In conclusion, we first reported a fully validated methods to analyze the DNA adducts level of aristolochic acid, which could be qualitatively and quantitatively applied to the investigation of AA exposure in the human and other species.
