## Supplemental Data 1 for "Qualitative and quantitative bioanalytical methods validation of aristolochic acid DNA adducts and application in human formalin-fixed paraffin-embedded hepatocellular carcinoma tissues"

### Sheet: Sheet1
427.2	Sample Name	Analyte Peak Area (counts)	IS Peak Area (counts)	Calculated Concentration (ng/mL)	427.2 S/N	395.2	Sample Name	Analyte Peak Area (counts)	IS Peak Area (counts)	Calculated Concentration (ng/mL)	395.2 S/N	Relative abundance Variation	DNA concentration (ng/uL)	DNA mass(ng)	Base Pairs	dA-AAI in 120ul（ng）	543.2/427.2 base	543.2/395.2 base	dA-AAI(427.2)/10^9 nucelotides	dA-AAI(395.2)/10^9 nucelotides
18	C1	0	214000	No Peak	N/A	18	C1	0	214000	No Peak	N/A		30.737	1475.38	2.73706e+15	#VALUE!	#VALUE!	#VALUE!	#VALUE!	#VALUE!
19	C2	0	217000	No Peak	N/A	19	C2	0	217000	No Peak	N/A		28.396	1363.01	2.5286e+15	#VALUE!	#VALUE!	#VALUE!	#VALUE!	#VALUE!
20	C3	0	222000	No Peak	N/A	20	C3	0	222000	No Peak	N/A		57.034	2737.63	5078750274268105	#VALUE!	#VALUE!	#VALUE!	#VALUE!	#VALUE!
21	C4	0	206000	No Peak	N/A	21	C4	0	206000	No Peak	N/A		160.378	7698.14	1.42813e+16	#VALUE!	#VALUE!	#VALUE!	#VALUE!	#VALUE!
22	C5	0	202000	No Peak	N/A	22	C5	0	202000	No Peak	N/A		23.276	1117.25	2.07268e+15	#VALUE!	#VALUE!	#VALUE!	#VALUE!	#VALUE!
23	C6	0	209000	No Peak	N/A	23	C6	0	209000	No Peak	N/A		190.35	9136.8	1.69502e+16	#VALUE!	#VALUE!	#VALUE!	#VALUE!	#VALUE!
24	C7	0	215000	No Peak	N/A	24	C7	0	215000	No Peak	N/A		242.052	11618.5	2.15542e+16	#VALUE!	#VALUE!	#VALUE!	#VALUE!	#VALUE!
25	C8	20500	227000	0.00689	225	25	C8	4670	227000	0.00991	78.4	25.4222	341.159	16375.6	3.03794e+16	0.0008268	7.63582e+06	1.09827e+07	0.251348	0.361518
26	C9	0	221000	No Peak	N/A	26	C9	0	221000	No Peak	N/A		240.991	11567.6	2.14597e+16	#VALUE!	#VALUE!	#VALUE!	#VALUE!	#VALUE!
27	C10	0	223000	No Peak	N/A	27	C10	0	223000	No Peak	N/A		72.713	3490.22	6474930194144837	#VALUE!	#VALUE!	#VALUE!	#VALUE!	#VALUE!
28	C11	1140	207000	< 0	11.5	28	C11	0	207000	No Peak	N/A		95.087	4564.18	8467284906009245	#VALUE!	#VALUE!	#VALUE!	#VALUE!	#VALUE!
29	C12	0	218000	No Peak	N/A	29	C12	0	218000	No Peak	N/A		168.623	8093.9	1.50155e+16	#VALUE!	#VALUE!	#VALUE!	#VALUE!	#VALUE!
30	C13	0	232000	No Peak	N/A	30	C13	0	232000	No Peak	N/A		192.931	9260.69	1.71801e+16	#VALUE!	#VALUE!	#VALUE!	#VALUE!	#VALUE!
31	C14	0	224000	No Peak	N/A	31	C14	0	224000	No Peak	N/A		267.362	12833.4	2.3808e+16	#VALUE!	#VALUE!	#VALUE!	#VALUE!	#VALUE!
32	C15	0	221000	No Peak	N/A	32	C15	0	221000	No Peak	N/A		34.413	1651.82	3.0644e+15	#VALUE!	#VALUE!	#VALUE!	#VALUE!	#VALUE!
33	C16	0	208000	No Peak	N/A	33	C16	0	208000	No Peak	N/A		275.743	13235.7	2.45543e+16	#VALUE!	#VALUE!	#VALUE!	#VALUE!	#VALUE!
34	C17	0	214000	No Peak	N/A	34	C17	0	214000	No Peak	N/A		92.801	4454.45	8263721713405239	#VALUE!	#VALUE!	#VALUE!	#VALUE!	#VALUE!
35	C18	0	219000	No Peak	N/A	35	C18	0	219000	No Peak	N/A		34.9	1675.2	3.10777e+15	#VALUE!	#VALUE!	#VALUE!	#VALUE!	#VALUE!
36	C19	0	216000	No Peak	N/A	36	C19	0	216000	No Peak	N/A		27.002	1296.1	2.40447e+15	#VALUE!	#VALUE!	#VALUE!	#VALUE!	#VALUE!
37	C20	0	216000	No Peak	N/A	37	C20	0	216000	No Peak	N/A		43.899	2107.15	3909107870570108	#VALUE!	#VALUE!	#VALUE!	#VALUE!	#VALUE!
38	C21	0	221000	No Peak	N/A	38	C21	0	221000	No Peak	N/A		31.963	1534.22	2846233738058552	#VALUE!	#VALUE!	#VALUE!	#VALUE!	#VALUE!
39	C22	0	216000	No Peak	N/A	39	C22	0	216000	No Peak	N/A		98.272	4717.06	8750902040061633	#VALUE!	#VALUE!	#VALUE!	#VALUE!	#VALUE!
40	C23	0	216000	No Peak	N/A	40	C23	0	216000	No Peak	N/A		176.655	8479.44	1.57307e+16	#VALUE!	#VALUE!	#VALUE!	#VALUE!	#VALUE!
41	C24	0	216000	No Peak	N/A	41	C24	0	216000	No Peak	N/A		34.417	1652.02	3.06476e+15	#VALUE!	#VALUE!	#VALUE!	#VALUE!	#VALUE!
42	C25	0	199000	No Peak	N/A	42	C25	0	199000	No Peak	N/A		101.225	4858.8	9013860092449922	#VALUE!	#VALUE!	#VALUE!	#VALUE!	#VALUE!
43	C26	0	215000	No Peak	N/A	43	C26	0	215000	No Peak	N/A		28.498	1367.9	2.53768e+15	#VALUE!	#VALUE!	#VALUE!	#VALUE!	#VALUE!
44	C27	0	243000	No Peak	N/A	44	C27	0	243000	No Peak	N/A		36.488	1751.42	3249174878274268	#VALUE!	#VALUE!	#VALUE!	#VALUE!	#VALUE!
45	C28	0	196000	No Peak	N/A	45	C28	0	196000	No Peak	N/A		11.481	551.088	1.02236e+15	#VALUE!	#VALUE!	#VALUE!	#VALUE!	#VALUE!
46	C29	0	159000	No Peak	N/A	46	C29	0	159000	No Peak	N/A		64.699	3105.55	5761301399075500	#VALUE!	#VALUE!	#VALUE!	#VALUE!	#VALUE!
47	C30	0	211000	No Peak	N/A	47	C30	0	211000	No Peak	N/A		13.35	640.8	1.18879e+15	#VALUE!	#VALUE!	#VALUE!	#VALUE!	#VALUE!
48	C31	0	194000	No Peak	N/A	48	C31	0	194000	No Peak	N/A		136.489	6551.47	1.2154e+16	#VALUE!	#VALUE!	#VALUE!	#VALUE!	#VALUE!
49	C32	1480	208000	< 0	20.5	49	C32	0	208000	No Peak	N/A		41.607	1997.14	3.70501e+15	#VALUE!	#VALUE!	#VALUE!	#VALUE!	#VALUE!
50	C33	0	244000	No Peak	N/A	50	C33	0	244000	No Peak	N/A		43.516	2088.77	3875002576271186	#VALUE!	#VALUE!	#VALUE!	#VALUE!	#VALUE!
51	C34	1640	253000	< 0	6.62	51	C34	0	253000	No Peak	N/A		93.445	4485.36	8321068474576270	#VALUE!	#VALUE!	#VALUE!	#VALUE!	#VALUE!
52	C35	0	224000	No Peak	N/A	52	C35	0	224000	No Peak	N/A		26.281	1261.49	2.34026e+15	#VALUE!	#VALUE!	#VALUE!	#VALUE!	#VALUE!
53	C36	1120	224000	< 0	5.83	53	C36	0	224000	No Peak	N/A		128.587	6172.18	1.14504e+16	#VALUE!	#VALUE!	#VALUE!	#VALUE!	#VALUE!
54	C37	0	225000	No Peak	N/A	54	C37	0	225000	No Peak	N/A		67.146	3223.01	5979201281972265	#VALUE!	#VALUE!	#VALUE!	#VALUE!	#VALUE!
55	C38	0	184000	No Peak	N/A	55	C38	0	184000	No Peak	N/A		154.586	7420.13	1.37655e+16	#VALUE!	#VALUE!	#VALUE!	#VALUE!	#VALUE!
56	C39	0	226000	No Peak	N/A	56	C39	0	226000	No Peak	N/A		29.555	1418.64	2.63181e+15	#VALUE!	#VALUE!	#VALUE!	#VALUE!	#VALUE!
57	C40	0	234000	No Peak	N/A	57	C40	0	234000	No Peak	N/A		14.465	694.32	1.28808e+15	#VALUE!	#VALUE!	#VALUE!	#VALUE!	#VALUE!
58	C41	0	222000	No Peak	N/A	58	C41	0	222000	No Peak	N/A		50.674	2432.35	4512406483821263	#VALUE!	#VALUE!	#VALUE!	#VALUE!	#VALUE!
59	C42	5960	196000	0.000347	23	59	C42	1240	196000	0.00384	30.3	117.981	90.4	4339.2	8049918027734978	4.164e-05	384562	4.25567e+06	0.0477721	0.52866
60	C43	0	181000	No Peak	N/A	60	C43	0	181000	No Peak	N/A		28.938	1389.02	2.57686e+15	#VALUE!	#VALUE!	#VALUE!	#VALUE!	#VALUE!
61	C44	0	208000	No Peak	N/A	61	C44	0	208000	No Peak	N/A		13.852	664.896	1.23349e+15	#VALUE!	#VALUE!	#VALUE!	#VALUE!	#VALUE!
62	C45	0	209000	No Peak	N/A	62	C45	0	209000	No Peak	N/A		77.26	3708.48	6879830385208013	#VALUE!	#VALUE!	#VALUE!	#VALUE!	#VALUE!
63	C46	0	204000	No Peak	N/A	63	C46	0	204000	No Peak	N/A		32.724	1570.75	2.914e+15	#VALUE!	#VALUE!	#VALUE!	#VALUE!	#VALUE!
64	C47	361	211000	< 0	2.85	64	C47	0	211000	No Peak	N/A		758.878	36426.1	6.75764e+16	#VALUE!	#VALUE!	#VALUE!	#VALUE!	#VALUE!
65	C48	0	233000	No Peak	N/A	65	C48	0	233000	No Peak	N/A		36.625	1758	3.26137e+15	#VALUE!	#VALUE!	#VALUE!	#VALUE!	#VALUE!
66	C49	0	242000	No Peak	N/A	66	C49	0	242000	No Peak	N/A		92.161	4423.73	8206731143297380	#VALUE!	#VALUE!	#VALUE!	#VALUE!	#VALUE!
67	C50	694	252000	< 0	6.06	67	C50	0	252000	No Peak	N/A		44.24	2123.52	3939473158705701	#VALUE!	#VALUE!	#VALUE!	#VALUE!	#VALUE!
68	C51	0	307000	No Peak	N/A	68	C51	0	307000	No Peak	N/A		39.676	1904.45	3533059155624037	#VALUE!	#VALUE!	#VALUE!	#VALUE!	#VALUE!
69	C52	0	294000	No Peak	N/A	69	C52	908	294000	0.00247	24.7	#DIV/0!	81.125	3894	7224000000000000	#VALUE!	#VALUE!	2.73737e+06	#VALUE!	0.378927
70	C53	0	299000	No Peak	N/A	70	C53	0	299000	No Peak	N/A		179.369	8609.71	1.59724e+16	#VALUE!	#VALUE!	#VALUE!	#VALUE!	#VALUE!
71	C54	0	179000	No Peak	N/A	71	C54	0	179000	No Peak	N/A		37.8	1814.4	3366005546995377	#VALUE!	#VALUE!	#VALUE!	#VALUE!	#VALUE!
18	C55	0	138000	No Peak	N/A	18	C55	0	138000	No Peak	N/A		18.239	875.472	1.62414e+15	#VALUE!	#VALUE!	#VALUE!	#VALUE!	#VALUE!
19	C56	0	145000	No Peak	N/A	19	C56	0	145000	No Peak	N/A		55.918	2684.06	4979372967642526	#VALUE!	#VALUE!	#VALUE!	#VALUE!	#VALUE!
20	C57	1080	138000	< 0	4.93	20	C57	0	138000	No Peak	N/A		40.411	1939.73	3598509263482280	#VALUE!	#VALUE!	#VALUE!	#VALUE!	#VALUE!
21	C58	0	169000	No Peak	N/A	21	C58	0	169000	No Peak	N/A		86.89	4170.72	7737360369799691	#VALUE!	#VALUE!	#VALUE!	#VALUE!	#VALUE!
22	C59	3150	135000	0.000616	9.64	22	C59	513	135000	0.00183	16.9	70.1903	32.688	1569.02	2910793368258860	7.392e-05	682680	2.02809e+06	0.234534	0.696749
23	C60	0	213000	No Peak	N/A	23	C60	0	213000	No Peak	N/A		131.347	6304.66	1.16962e+16	#VALUE!	#VALUE!	#VALUE!	#VALUE!	#VALUE!
24	C61	0	146000	No Peak	N/A	24	C61	0	146000	No Peak	N/A		59.145	2838.96	5266730107858243	#VALUE!	#VALUE!	#VALUE!	#VALUE!	#VALUE!
25	C62	0	139000	No Peak	N/A	25	C62	0	139000	No Peak	N/A		53.958	2589.98	4804839346687210	#VALUE!	#VALUE!	#VALUE!	#VALUE!	#VALUE!
26	C63	0	157000	No Peak	N/A	26	C63	0	157000	No Peak	N/A		63.462	3046.18	5651149312788907	#VALUE!	#VALUE!	#VALUE!	#VALUE!	#VALUE!
27	C64	306	175000	< 0	2.95	27	C64	0	175000	No Peak	N/A		161.542	7754.02	1.4385e+16	#VALUE!	#VALUE!	#VALUE!	#VALUE!	#VALUE!
28	C65	1880	140000	< 0	5.19	28	C65	0	140000	No Peak	N/A		164.89	7914.72	1.46831e+16	#VALUE!	#VALUE!	#VALUE!	#VALUE!	#VALUE!
29	C66	0	134000	No Peak	N/A	29	C66	0	134000	No Peak	N/A		79.6	3820.8	7088202157164868	#VALUE!	#VALUE!	#VALUE!	#VALUE!	#VALUE!
30	C67	0	137000	No Peak	N/A	30	C67	0	137000	No Peak	N/A		24.659	1183.63	2.19583e+15	#VALUE!	#VALUE!	#VALUE!	#VALUE!	#VALUE!
31	C68	0	138000	No Peak	N/A	31	C68	0	138000	No Peak	N/A		118.252	5676.1	1.05301e+16	#VALUE!	#VALUE!	#VALUE!	#VALUE!	#VALUE!
32	C69	0	140000	No Peak	N/A	32	C69	0	140000	No Peak	N/A		40.106	1925.09	3571349694915255	#VALUE!	#VALUE!	#VALUE!	#VALUE!	#VALUE!
33	C70	0	179000	No Peak	N/A	33	C70	0	179000	No Peak	N/A		48.069	2307.31	4.28044e+15	#VALUE!	#VALUE!	#VALUE!	#VALUE!	#VALUE!
34	C71	0	138000	No Peak	N/A	34	C71	0	138000	No Peak	N/A		67.696	3249.41	6028177553158705	#VALUE!	#VALUE!	#VALUE!	#VALUE!	#VALUE!
35	C72	0	130000	No Peak	N/A	35	C72	0	130000	No Peak	N/A		34.919	1676.11	3.10946e+15	#VALUE!	#VALUE!	#VALUE!	#VALUE!	#VALUE!
36	C73	0	132000	No Peak	N/A	36	C73	0	132000	No Peak	N/A		71.855	3449.04	6398527211093990	#VALUE!	#VALUE!	#VALUE!	#VALUE!	#VALUE!
37	C74	0	123000	No Peak	N/A	37	C74	0	123000	No Peak	N/A		33.762	1620.58	3.00643e+15	#VALUE!	#VALUE!	#VALUE!	#VALUE!	#VALUE!
38	C75	0	131000	No Peak	N/A	38	C75	0	131000	No Peak	N/A		140.739	6755.47	1.25325e+16	#VALUE!	#VALUE!	#VALUE!	#VALUE!	#VALUE!
39	C76	0	128000	No Peak	N/A	39	C76	0	128000	No Peak	N/A		110.611	5309.33	9849662422187982	#VALUE!	#VALUE!	#VALUE!	#VALUE!	#VALUE!
40	C77	565	149000	< 0	4.45	40	C77	0	149000	No Peak	N/A		40.971	1966.61	3648376012326655	#VALUE!	#VALUE!	#VALUE!	#VALUE!	#VALUE!
41	C78	0	181000	No Peak	N/A	41	C78	0	181000	No Peak	N/A		19.35	928.8	1.72307e+15	#VALUE!	#VALUE!	#VALUE!	#VALUE!	#VALUE!
42	C79	0	213000	No Peak	N/A	42	C79	0	213000	No Peak	N/A		140.666	6751.97	1.2526e+16	#VALUE!	#VALUE!	#VALUE!	#VALUE!	#VALUE!
43	C80	734	190000	< 0	3.92	43	C80	0	190000	No Peak	N/A		42.524	2041.15	3786667192604006	#VALUE!	#VALUE!	#VALUE!	#VALUE!	#VALUE!
44	C81	0	191000	No Peak	N/A	44	C81	0	191000	No Peak	N/A		65.197	3129.46	5805647186440678	#VALUE!	#VALUE!	#VALUE!	#VALUE!	#VALUE!
45	C82	0	211000	No Peak	N/A	45	C82	0	211000	No Peak	N/A		16.514	792.672	1470534804314330	#VALUE!	#VALUE!	#VALUE!	#VALUE!	#VALUE!
46	C83	0	193000	No Peak	N/A	46	C83	0	193000	No Peak	N/A		36.067	1731.22	3.21169e+15	#VALUE!	#VALUE!	#VALUE!	#VALUE!	#VALUE!
47	C84	915	201000	< 0	2.42	47	C84	0	201000	No Peak	N/A		87.849	4216.75	7822757177195686	#VALUE!	#VALUE!	#VALUE!	#VALUE!	#VALUE!
48	C85	0	217000	No Peak	N/A	48	C85	0	217000	No Peak	N/A		112.568	5403.26	1.00239e+16	#VALUE!	#VALUE!	#VALUE!	#VALUE!	#VALUE!
49	C86	0	214000	No Peak	N/A	49	C86	0	214000	No Peak	N/A		51.883	2490.38	4620065232665639	#VALUE!	#VALUE!	#VALUE!	#VALUE!	#VALUE!
50	C87	814	225000	< 0	3.22	50	C87	286	225000	0.00086	12.8		58.553	2810.54	5214013830508474	#VALUE!	#VALUE!	953093	#VALUE!	0.182794
51	C88	0	213000	No Peak	N/A	51	C88	0	213000	No Peak	N/A		52.853	2536.94	4706441565485362	#VALUE!	#VALUE!	#VALUE!	#VALUE!	#VALUE!
52	C89	0	209000	No Peak	N/A	52	C89	0	209000	No Peak	N/A		78.172	3752.26	6961041947611710	#VALUE!	#VALUE!	#VALUE!	#VALUE!	#VALUE!
53	C90	0	228000	No Peak	N/A	53	C90	0	228000	No Peak	N/A		51.15	2455.2	4554793220338982	#VALUE!	#VALUE!	#VALUE!	#VALUE!	#VALUE!
54	C91	1410	263000	< 0	2.87	54	C91	0	263000	No Peak	N/A		132.005	6336.24	1.17548e+16	#VALUE!	#VALUE!	#VALUE!	#VALUE!	#VALUE!
55	C92	0	195000	No Peak	N/A	55	C92	0	195000	No Peak	N/A		142.646	6847.01	1.27023e+16	#VALUE!	#VALUE!	#VALUE!	#VALUE!	#VALUE!
56	C93	0	255000	No Peak	N/A	56	C93	0	255000	No Peak	N/A		89.627	4302.1	7981084104776578	#VALUE!	#VALUE!	#VALUE!	#VALUE!	#VALUE!
57	C94	3850	269000	< 0	8.85	57	C94	1020	269000	0.00183	23		108.079	5187.79	9624193479198764	#VALUE!	#VALUE!	2.02809e+06	#VALUE!	0.210729
58	C95	0	202000	No Peak	N/A	58	C95	250	202000	0.000847	8.9		154.51	7416.48	1.37588e+16	#VALUE!	#VALUE!	938686	#VALUE!	0.0682245
59	C96	4070	224000	0.000117	7.4	59	C96	364	224000	0.000997	19.3	111.715	158.288	7597.82	1.40952e+16	1.404e-05	129665	1.10492e+06	0.00919923	0.07839
60	C97	3720	241000	< 0	8.1	60	C97	1180	241000	0.00226	14.1		89.781	4309.49	7994797460708783	#VALUE!	#VALUE!	2.50464e+06	#VALUE!	0.313284
61	C98	0	201000	No Peak	N/A	61	C98	0	201000	No Peak	N/A		95.92	4604.16	8541461694915254	#VALUE!	#VALUE!	#VALUE!	#VALUE!	#VALUE!
62	C99	529	219000	< 0	1.44	62	C99	0	219000	No Peak	N/A		147.419	7076.11	1.31273e+16	#VALUE!	#VALUE!	#VALUE!	#VALUE!	#VALUE!
63	C100	3870	147000	0.000911	6.09	63	C100	699	147000	0.0022	10.7	58.596	277.918	13340.1	2.4748e+16	0.00010932	1.00961e+06	2.43814e+06	0.0407958	0.0985189
64	C101	0	130000	No Peak	N/A	64	C101	0	130000	No Peak	N/A		126.935	6092.88	1.13033e+16	#VALUE!	#VALUE!	#VALUE!	#VALUE!	#VALUE!
65	C102	0	141000	No Peak	N/A	65	C102	0	141000	No Peak	N/A		222.05	10658.4	1.97731e+16	#VALUE!	#VALUE!	#VALUE!	#VALUE!	#VALUE!
66	C103	0	151000	No Peak	N/A	66	C103	0	151000	No Peak	N/A		108.264	5196.67	9640667315870568	#VALUE!	#VALUE!	#VALUE!	#VALUE!	#VALUE!
67	C104	1650	138000	< 0	2.67	67	C104	0	138000	No Peak	N/A		138.776	6661.25	1.23577e+16	#VALUE!	#VALUE!	#VALUE!	#VALUE!	#VALUE!
68	C105	0	145000	No Peak	N/A	68	C105	0	145000	No Peak	N/A		123.626	5934.05	1.10086e+16	#VALUE!	#VALUE!	#VALUE!	#VALUE!	#VALUE!
69	C106	0	136000	No Peak	N/A	69	C106	0	136000	No Peak	N/A		79.929	3836.59	7117498872110940	#VALUE!	#VALUE!	#VALUE!	#VALUE!	#VALUE!
70	C107	0	144000	No Peak	N/A	70	C107	0	144000	No Peak	N/A		191.939	9213.07	1.70917e+16	#VALUE!	#VALUE!	#VALUE!	#VALUE!	#VALUE!
30	324	13000	214000	0.0054	59.5	30	324	3970	214000	0.00586	59.5	5.77743	66.613	3197.42	5931738822804314	0.000648	5.98454e+06	6.49433e+06	1.0089	1.09484
27	326	0	197000	No Peak	N/A	27	326	0	197000	No Peak	N/A			0	0	#VALUE!	#VALUE!	#VALUE!	#VALUE!	#VALUE!
31	328	0	218000	No Peak	N/A	31	328	0	218000	No Peak	N/A		451.012	21648.6	4.01616e+16	#VALUE!	#VALUE!	#VALUE!	#VALUE!	#VALUE!
28	332	0	215000	No Peak	N/A	28	332	0	215000	No Peak	N/A		137.467	6598.42	1.22411e+16	#VALUE!	#VALUE!	#VALUE!	#VALUE!	#VALUE!
25	334	0	240000	No Peak	N/A	25	334	0	240000	No Peak	N/A		315.57	15147.4	2.81008e+16	#VALUE!	#VALUE!	#VALUE!	#VALUE!	#VALUE!
38	336	0	195000	No Peak	N/A	38	336	0	195000	No Peak	N/A		80.261	3852.53	7147062730354391	#VALUE!	#VALUE!	#VALUE!	#VALUE!	#VALUE!
39	337	0	198000	No Peak	N/A	39	337	0	198000	No Peak	N/A		63.925	3068.4	5692378428351308	#VALUE!	#VALUE!	#VALUE!	#VALUE!	#VALUE!
23	338	0	214000	No Peak	N/A	23	338	0	214000	No Peak	N/A		167.683	8048.78	1.49318e+16	#VALUE!	#VALUE!	#VALUE!	#VALUE!	#VALUE!
34	339	0	219000	No Peak	N/A	34	339	0	219000	No Peak	N/A		150.222	7210.66	1.33769e+16	#VALUE!	#VALUE!	#VALUE!	#VALUE!	#VALUE!
33	343	0	194000	No Peak	N/A	33	343	0	194000	No Peak	N/A		163.697	7857.46	1.45769e+16	#VALUE!	#VALUE!	#VALUE!	#VALUE!	#VALUE!
37	344	0	196000	No Peak	N/A	37	344	0	196000	No Peak	N/A		183.3	8798.4	1.63225e+16	#VALUE!	#VALUE!	#VALUE!	#VALUE!	#VALUE!
36	346	0	195000	No Peak	N/A	36	346	0	195000	No Peak	N/A		111.168	5336.06	9899262027734976	#VALUE!	#VALUE!	#VALUE!	#VALUE!	#VALUE!
26	347	470	207000	< 0	N/A	26	347	0	207000	No Peak	N/A		192.096	9220.61	1.71057e+16	#VALUE!	#VALUE!	#VALUE!	#VALUE!	#VALUE!
29	348	0	199000	No Peak	N/A	29	348	0	199000	No Peak	N/A		117.06	5618.88	1.04239e+16	#VALUE!	#VALUE!	#VALUE!	#VALUE!	#VALUE!
35	350	0	219000	No Peak	N/A	35	350	0	219000	No Peak	N/A		78.489	3767.47	6989270089368259	#VALUE!	#VALUE!	#VALUE!	#VALUE!	#VALUE!
44	352	0	200000	No Peak	N/A	44	352	0	200000	No Peak	N/A		148.714	7138.27	1.32426e+16	#VALUE!	#VALUE!	#VALUE!	#VALUE!	#VALUE!
47	353	0	208000	No Peak	N/A	47	353	0	208000	No Peak	N/A		10.628	510.144	9.464e+14	#VALUE!	#VALUE!	#VALUE!	#VALUE!	#VALUE!
42	354	0	185000	No Peak	N/A	42	354	0	185000	No Peak	N/A		830.724	39874.8	7.39741e+16	#VALUE!	#VALUE!	#VALUE!	#VALUE!	#VALUE!
43	355	0	198000	No Peak	5.41	43	355	482	198000	< 0	5.41		257.232	12347.1	2.29059e+16	#VALUE!	#VALUE!	#VALUE!	#VALUE!	#VALUE!
46	356	0	203000	No Peak	N/A	46	356	0	203000	No Peak	N/A		101.146	4855.01	9006825318952234	#VALUE!	#VALUE!	#VALUE!	#VALUE!	#VALUE!
24	357	0	203000	No Peak	N/A	24	357	0	203000	No Peak	N/A		312.2	14985.6	2.78007e+16	#VALUE!	#VALUE!	#VALUE!	#VALUE!	#VALUE!
41	358	0	201000	No Peak	N/A	41	358	0	201000	No Peak	N/A		110.76	5316.48	9862930539291218	#VALUE!	#VALUE!	#VALUE!	#VALUE!	#VALUE!
20	361	1470	249000	< 0	N/A	20	361	0	249000	No Peak	N/A		340.191	16329.2	3.02932e+16	#VALUE!	#VALUE!	#VALUE!	#VALUE!	#VALUE!
18	362	2530	228000	0.000233	10.4	18	362	1310	228000	0.00109	10.4	91.6085	366.653	17599.3	3.26496e+16	2.796e-05	258222	1.20799e+06	0.00790887	0.0369986
19	367	0	222000	No Peak	N/A	19	367	0	222000	No Peak	N/A		42.988	2063.42	3.82799e+15	#VALUE!	#VALUE!	#VALUE!	#VALUE!	#VALUE!
21	369	0	230000	No Peak	N/A	21	369	0	230000	No Peak	N/A		100.585	4828.08	8956869522342063	#VALUE!	#VALUE!	#VALUE!	#VALUE!	#VALUE!
22	370	0	222000	No Peak	N/A	22	370	0	222000	No Peak	N/A		96.82	4647.36	8621604684129430	#VALUE!	#VALUE!	#VALUE!	#VALUE!	#VALUE!
45	371	0	201000	No Peak	N/A	45	371	0	201000	No Peak	N/A		149.524	7177.15	1.33148e+16	#VALUE!	#VALUE!	#VALUE!	#VALUE!	#VALUE!
18	396	0	176000	c	N/A	18	396	0	176000	No Peak	N/A		164.879	7914.19	1.46821e+16	#VALUE!	#VALUE!	#VALUE!	#VALUE!	#VALUE!
19	397	0	147000	No Peak	N/A	19	397	0	147000	No Peak	N/A		195.63	9390.24	1.74204e+16	#VALUE!	#VALUE!	#VALUE!	#VALUE!	#VALUE!
20	399	0	155000	No Peak	N/A	20	399	0	155000	No Peak	N/A		81.038	3889.82	7216252844375963	#VALUE!	#VALUE!	#VALUE!	#VALUE!	#VALUE!
21	400	0	160000	No Peak	N/A	21	400	0	160000	No Peak	N/A		101.6	4876.8	9047253004622494	#VALUE!	#VALUE!	#VALUE!	#VALUE!	#VALUE!
22	401	0	149000	No Peak	N/A	22	401	0	149000	No Peak	N/A		326.982	15695.1	2.9117e+16	#VALUE!	#VALUE!	#VALUE!	#VALUE!	#VALUE!
23	402	553	136000	< 0	8.46	23	402	0	136000	No Peak	N/A		148.095	7108.56	1.31875e+16	#VALUE!	#VALUE!	#VALUE!	#VALUE!	#VALUE!
24	403	0	138000	No Peak	N/A	24	403	0	138000	No Peak	N/A		58.225	2794.8	5184806163328198	#VALUE!	#VALUE!	#VALUE!	#VALUE!	#VALUE!
25	404	0	134000	No Peak	N/A	25	404	0	134000	No Peak	N/A		163.72	7858.56	1.45789e+16	#VALUE!	#VALUE!	#VALUE!	#VALUE!	#VALUE!
26	405	911	136000	0.000194	8.12	26	405	0	136000	No Peak	N/A		226.796	10886.2	2.01957e+16	2.328e-05	215000	#VALUE!	0.0106458	#VALUE!
27	406	0	109000	No Peak	N/A	27	406	0	109000	No Peak	N/A		153.121	7349.81	1.36351e+16	#VALUE!	#VALUE!	#VALUE!	#VALUE!	#VALUE!
28	407	1860	133000	0.000778	15.9	28	407	659	133000	0.00178	15.9	55.3965	211.161	10135.7	1.88034e+16	9.336e-05	862216	1.97268e+06	0.0458542	0.104911
29	408	0	126000	No Peak	N/A	29	408	0	126000	No Peak	N/A		152.46	7318.08	1.35762e+16	#VALUE!	#VALUE!	#VALUE!	#VALUE!	#VALUE!
30	409	0	111000	No Peak	N/A	30	409	0	111000	No Peak	N/A		51.721	2482.61	4605639494607087	#VALUE!	#VALUE!	#VALUE!	#VALUE!	#VALUE!
31	410	618	136000	1.88e-05	10.5	31	410	0	136000	No Peak	N/A		55.837	2680.18	4972160098613251	2.256e-06	20835.1	#VALUE!	0.00419034	#VALUE!
32	411	670	116000	0.000117	5.95	32	411	0	116000	No Peak	N/A		84.657	4063.54	7538516708782742	1.404e-05	129665	#VALUE!	0.0172003	#VALUE!
33	412	0	121000	No Peak	N/A	33	412	0	121000	No Peak	N/A		28.4	1363.2	2528956548536209	#VALUE!	#VALUE!	#VALUE!	#VALUE!	#VALUE!
34	413	0	125000	No Peak	N/A	34	413	0	125000	No Peak	N/A		69.289	3325.87	6170030644067797	#VALUE!	#VALUE!	#VALUE!	#VALUE!	#VALUE!
35	414	0	106000	No Peak	N/A	35	414	0	106000	No Peak	N/A		30.454	1461.79	2711860659476117	#VALUE!	#VALUE!	#VALUE!	#VALUE!	#VALUE!
36	415	0	116000	No Peak	N/A	36	415	0	116000	No Peak	N/A		83.164	3991.87	7405568394453005	#VALUE!	#VALUE!	#VALUE!	#VALUE!	#VALUE!
37	418	0	115000	No Peak	N/A	37	418	0	115000	No Peak	N/A		41.768	2004.86	3.71935e+15	#VALUE!	#VALUE!	#VALUE!	#VALUE!	#VALUE!
38	419	0	123000	No Peak	N/A	38	419	0	123000	No Peak	N/A		48.325	2319.6	4.30323e+15	#VALUE!	#VALUE!	#VALUE!	#VALUE!	#VALUE!
39	420	0	113000	No Peak	N/A	39	420	0	113000	No Peak	N/A		15.051	722.448	1.34026e+15	#VALUE!	#VALUE!	#VALUE!	#VALUE!	#VALUE!
40	421	0	127000	No Peak	N/A	40	421	0	127000	No Peak	N/A		113.53	5449.44	1.01096e+16	#VALUE!	#VALUE!	#VALUE!	#VALUE!	#VALUE!
41	422	0	136000	No Peak	N/A	41	422	0	136000	No Peak	N/A		116.42	5588.16	1.03669e+16	#VALUE!	#VALUE!	#VALUE!	#VALUE!	#VALUE!
42	423	0	129000	No Peak	N/A	42	423	0	129000	No Peak	N/A		223.279	10717.4	1.98825e+16	#VALUE!	#VALUE!	#VALUE!	#VALUE!	#VALUE!
43	424	0	113000	No Peak	N/A	43	424	0	113000	No Peak	N/A		94.882	4554.34	8449030114021572	#VALUE!	#VALUE!	#VALUE!	#VALUE!	#VALUE!
44	425	1040	124000	0.000326	4.87	44	425	0	124000	No Peak	N/A		215.665	10351.9	1.92045e+16	3.912e-05	361289	#VALUE!	0.0188127	#VALUE!
45	426	0	150000	No Peak	N/A	45	426	0	150000	No Peak	N/A		51.9	2491.2	4621579044684128	#VALUE!	#VALUE!	#VALUE!	#VALUE!	#VALUE!
46	428	1260	129000	0.000442	10.6	46	428	767	129000	0.00207	10.6	91.6536	121.561	5834.93	1.08247e+16	5.304e-05	489845	2.29407e+06	0.0452524	0.211929
47	429	0	133000	No Peak	N/A	47	429	0	133000	No Peak	N/A		61.825	2967.6	5505378120184901	#VALUE!	#VALUE!	#VALUE!	#VALUE!	#VALUE!
